# PerturBase: a comprehensive database for single-cell perturbation data analysis and visualization

**DOI:** 10.1101/2024.02.03.578767

**Authors:** Zhiting Wei, Duanmiao Si, Bin Duan, Yicheng Gao, Qian Yu, Ling Guo, Qi Liu

**Affiliations:** State Key Laboratory of Cardiology and Medical Innovation Center, Shanghai East Hospital, Frontier Science Center for Stem Cell Research, Bioinformatics Department, School of Life Sciences and Technology, Tongji University, Shanghai 200092, China; Key Laboratory of Spine and Spinal Cord Injury Repair and Regeneration (Tongji University), Ministry of Education, Orthopaedic Department of Tongji Hospital, Frontier Science Center for Stem Cell Research, Bioinformatics Department, School of Life Sciences and Technology, Tongji University, Shanghai 200092, China; Zhejiang Lab, Hangzhou 311121, China; Shanghai Research Institute for Intelligent Autonomous Systems 201804, China

**Author notes:** Corresponding authors: Correspondence to Qi Liu^1, 2, 3, 4, #^ with, Correspondence to Ling Guo^3, #^ with. These authors contribute equally to this work (Zhiting Wei, Duanmiao Si, Bin Duan, Yicheng Gao).

## Abstract

Single-cell perturbation sequencing techniques (scPerturbation), represented by single cell genetic perturbation sequencing (e.g., Perturb-seq) and single cell chemical perturbation sequencing (e.g., sci-Plex), result from the integration of single-cell toolkits with conventional bulk screening methods. These innovative sequencing techniques empower researchers to dissect perturbation functions and mechanisms in complex biological systems at an unprecedented resolution. Despite these advancements, a notable gap exists in the availability of a dedicated database for exploring and querying scPerturbation data. To address this gap and facilitate seamless data sharing for researchers, we present PerturBase—the first and most comprehensive database designed for the analysis and visualization of scPerturbation data (http://www.perturbase.cn/). PerturBase consolidates 122 datasets from 46 publicly accessible research studies, covering 115 single-modal and 7 multi-modal datasets that include 24254 genetic and 230 chemical perturbations from about 6 million cells. The database provides insights through various software-analyzed results, encompassing quality control, denoising, differential expression gene analysis, perturbation function analysis, and correlation characterization between perturbations. All datasets and in-depth analyses are presented in user-friendly, easy-to-browse pages and can be visualized through intuitive tables and various image formats. In summary, PerturBase stands as a pioneering high-content database, intended for searching, visualizing, and analyzing scPerturbation datasets, contributing to an enhanced understanding of perturbation functions and mechanisms.

**Graphical abstract:** 
