## Supplementary material for "PerturBase: a comprehensive database for single-cell perturbation data analysis and visualization": Table S1

### Sheet: Sheet1
Titile	NCBI Accession	GSE_ID	Array or Pool	Organism	MultiModal	Modality	Invivo or Invitro	Model	Model Description	Perturbation Type	Perturbation Description	Perturbation Impact	Combination	QC	Raw_CellNums	Filter_Cell_Nums	Raw_GeneNums	Filter_GeneNums	Raw_PerturbationNums	Filter_PerturbationNums	Data Index
A genome-scale screen for synthetic drivers of T cell proliferation	PRJNA797432	GSE193736	Pool	Homo sapiens	YES	RNA+Protein	invitro	Primary cell	T cell	Genetic	ORF overexpression	Activation	NO	Pass	4312	4270	33538	33538	34	29	ORF_screen
A Genome-wide Framework for Mapping Gene Regulation via Cellular Genetic Screens	PRJNA494734	GSE120861	Pool	Homo sapiens	NO	RNA	invitro	Cell line	K562	Genetic	CRISPRi	Inhibition	YES	Failed	205797	0	13135	13135	6547	6547	at_scale
A Genome-wide Framework for Mapping Gene Regulation via Cellular Genetic Screens	PRJNA494734	GSE120861	Pool	Homo sapiens	NO	RNA	invitro	Cell line	K562	Genetic	CRISPRi	Inhibition	YES	Failed	47351	0	32738	32738	1510	1510	pilot_highmoi
A Genome-wide Framework for Mapping Gene Regulation via Cellular Genetic Screens	PRJNA494734	GSE120861	Pool	Homo sapiens	NO	RNA	invitro	Cell line	K562	Genetic	CRISPRi	Inhibition	YES	Pass	36811	1127	32738	23669	1510	16	pilot_lowmoi
A multiplexed single-cell CRISPR screening platform enables systematic dissection of the unfolded protein response	PRJNA354963	GSE90546	Pool	Homo sapiens	NO	RNA	invitro	Cell line	K562	Genetic	CRISPRi	Inhibition	NO	Pass	5768	5752	35635	35635	7	7	pilot
A multiplexed single-cell CRISPR screening platform enables systematic dissection of the unfolded protein response	PRJNA354963	GSE90546	Pool	Homo sapiens	NO	RNA	invitro	Cell line	K562	Genetic	CRISPRi	Inhibition	YES	Pass	15006	14734	32738	32738	11	3	UPR_epistasis
A multiplexed single-cell CRISPR screening platform enables systematic dissection of the unfolded protein response	PRJNA354963	GSE90546	Pool	Homo sapiens	NO	RNA	invitro	Cell line	K562	Genetic	CRISPRi	Inhibition	NO	Pass	65337	64429	32738	32738	90	87	UPR_Perturb_seq
A transcription factor atlas of directed differentiation	PRJNA893678	GSE216481	Pool	Homo sapiens	NO	RNA	invitro	Primary cell	Embryonic stem cells	Genetic	ORF overexpression	Activation	NO	Failed	60997	0	5047	5047	67	67	180124_perturb
A transcription factor atlas of directed differentiation	PRJNA893678	GSE216481	Pool	Homo sapiens	YES	RNA	invitro	Primary cell	Embryonic stem cells	Genetic	ORF overexpression	Activation	NO	Pass	69085	68408	36844	36844	196	139	201218_RNA
A transcription factor atlas of directed differentiation	PRJNA893678	GSE216481	Pool	Homo sapiens	NO	RNA	invitro	Primary cell	Embryonic stem cells	Genetic	ORF overexpression	Activation	NO	Pass	623153	616873	16873	16873	1604	1183	210322_TFAtlas
A transcription factor atlas of directed differentiation	PRJNA893678	GSE216481	Pool	Homo sapiens	NO	RNA	invitro	Primary cell	Embryonic stem cells	Genetic	ORF overexpression	Activation	YES	Failed	30468	0	32348	32348	10	10	210715_combinatorial
A transcription factor atlas of directed differentiation	PRJNA893678	GSE216481	Pool	Homo sapiens	YES	ATAC	invitro	Primary cell	Embryonic stem cells	Genetic	ORF overexpression	Activation	NO	Pass	69085	69085	865996	865996	196	196	PRJNA893678
Antigen-driven EGR2 expression is required for exhausted CD8+ T cell stability and maintenance	PRJNA556195	GSE154143	Pool	Mus musculus	NO	RNA	invitro	Primary cell	T cell	Genetic	CRISPRKO	Inhibition	NO	Failed	6932	0	31053	31053	1	1	EGR2_KnockOut
BACH2 inhibition reverses β cell failure in type 2 diabetes models	PRJNA563923	GSE136887	Pool	Homo sapiens	NO	RNA	invitro	Primary cell	ND islet cell	Genetic	CRISPRKO	Inhibition	YES	Pass	19792	11415	33054	33054	22	16	ND
BACH2 inhibition reverses β cell failure in type 2 diabetes models	PRJNA563923	GSE137766	Pool	Homo sapiens	NO	RNA	invitro	Primary cell	T2D islet cell	Genetic	CRISPRKO	Inhibition	YES	Pass	19665	5222	33490	33490	9	9	T2D
Characterizing the molecular regulation of inhibitory immune checkpoints with multimodal single-cell screens	PRJNA641353	GSE153056	Pool	Homo sapiens	YES	RNA+Protein	invitro	Cell line	THP-1	Genetic	CRISPRi	Inhibition	NO	Pass	20729	20729	18649	18649	25	25	ECCITE
Charting oncogenicity of genes and variants across lineages via multiplexed screens in teratomas	PRJNA715235	GSE169114	Pool	Homo sapiens	NO	RNA	invivo	Organoid	Embryonic stem cells	Genetic	ORF overexpression	Activation	YES	Pass	110424	33376	57905	57905	38	22	Driver_lib
Charting oncogenicity of genes and variants across lineages via multiplexed screens in teratomas	PRJNA715235	GSE169114	Pool	Homo sapiens	NO	RNA	invivo	Organoid	Embryonic stem cells	Genetic	ORF overexpression	Activation	YES	Pass	52906	7851	57905	57905	36	18	Driver_sub_lib
Charting oncogenicity of genes and variants across lineages via multiplexed screens in teratomas	PRJNA715235	GSE169114	Pool	Homo sapiens	NO	RNA	invivo	Organoid	Embryonic stem cells	Genetic	ORF overexpression	Activation	YES	Pass	11612	3492	33538	33538	42	28	Pre_inject
Combinatorial single-cell CRISPR screens by direct guide RNA capture and targeted sequencing	PRJNA609688	GSE146194	Pool	Homo sapiens	NO	RNA	invitro	Cell line	K562	Genetic	CRISPRi	Inhibition	NO	Pass	6310	5865	33694	33694	41	23	exp10
Combinatorial single-cell CRISPR screens by direct guide RNA capture and targeted sequencing	PRJNA609688	GSE146194	Pool	Homo sapiens	NO	RNA	invitro	Cell line	K562	Genetic	CRISPRi	Inhibition	NO	Pass	34403	21727	33694	33694	30	30	exp1-5
Combinatorial single-cell CRISPR screens by direct guide RNA capture and targeted sequencing	PRJNA609688	GSE146194	Pool	Homo sapiens	NO	RNA	invitro	Cell line	K562	Genetic	CRISPRi	Inhibition	YES	Pass	37238	32367	33694	33694	41	37	exp6
Combinatorial single-cell CRISPR screens by direct guide RNA capture and targeted sequencing	PRJNA609688	GSE146194	Pool	Homo sapiens	NO	RNA	invitro	Cell line	K562	Genetic	CRISPRi	Inhibition	NO	Pass	114648	106206	33972	33972	104	104	exp7
Combinatorial single-cell CRISPR screens by direct guide RNA capture and targeted sequencing	PRJNA609688	GSE146194	Pool	Homo sapiens	NO	RNA	invitro	Cell line	K562	Genetic	CRISPRa	Activation	NO	Pass	60725	59271	33862	33862	63	63	exp8
Combinatorial single-cell CRISPR screens by direct guide RNA capture and targeted sequencing	PRJNA609688	GSE146194	Pool	Homo sapiens	NO	RNA	invitro	Cell line	K562	Genetic	CRISPRi	Inhibition	NO	Pass	6349	4852	33694	33694	41	23	exp9
Coupled Single-Cell CRISPR Screening and Epigenomic Profiling Reveals Causal Gene Regulatory Networks	PRJNA478043	GSE116297	Pool	Homo sapiens	NO	ATAC	invitro	Primary cell	B cell	Genetic	CRISPRi	Inhibition	YES	Pass	384	321	238349	33679	1	1	Bcell_experiment1
Coupled Single-Cell CRISPR Screening and Epigenomic Profiling Reveals Causal Gene Regulatory Networks	PRJNA478043	GSE116297	Pool	Homo sapiens	NO	ATAC	invitro	Primary cell	B cell	Genetic	CRISPRi	Inhibition	YES	Pass	2656	2315	238349	117767	12	12	Bcell_experiment2
Coupled Single-Cell CRISPR Screening and Epigenomic Profiling Reveals Causal Gene Regulatory Networks	PRJNA478043	GSE116297	Pool	Homo sapiens	NO	ATAC	invitro	Primary cell	epidermal keratinocytes	Genetic	CRISPRKO	Inhibition	YES	Pass	1150	796	94633	82541	5	5	Keratinocyte
CRISPR activation and interference screens decode stimulation responses in primary human T cells	PRJNA787633	GSE190604	Pool	Homo sapiens	NO	RNA	invitro	Primary cell	T cell	Genetic	CRISPRa	Activation	YES	Pass	103805	46810	36755	36755	74	71	PRJNA787633
CRISPR Interference-Based Platform for Multimodal Genetic Screens in Human iPSC-Derived Neurons	PRJNA513160	GSE124703	Pool	Homo sapiens	NO	RNA	invitro	Cell line	iPSC derived neurons	Genetic	CRISPRi	Inhibition	YES	Pass	182790	16231	33694	33694	26	21	day7neuron
CRISPR Interference-Based Platform for Multimodal Genetic Screens in Human iPSC-Derived Neurons	PRJNA513160	GSE124703	Pool	Homo sapiens	NO	RNA	invitro	Cell line	iPSC	Genetic	CRISPRi	Inhibition	YES	Pass	275708	37094	33694	33694	26	24	iPSC
Deconvolution of cell type-specific drug responses in human tumor tissue with single-cell RNA-seq	PRJNA625951	GSE148842	Array	Homo sapiens	NO	RNA	invitro	Primary cell	GBM cell	Drug	Drug treatment	Drug treatment	NO	Pass	165748	150378	60725	60725	6	6	PRJNA625951
Defining the Teratoma as a Model for Multi-lineage Human Development	PRJNA656958	GSE156170	Pool	Homo sapiens	NO	RNA	invivo	Organoid	Multiple teratoma cell types	Genetic	CRISPRKO	Inhibition	NO	Pass	32016	19036	57905	57905	4	4	neural-matrices
Defining the Teratoma as a Model for Multi-lineage Human Development	PRJNA656958	GSE156170	Pool	Homo sapiens	NO	RNA	invivo	Organoid	Multiple teratoma cell types	Genetic	CRISPRKO	Inhibition	NO	Pass	27950	24719	33354	33354	21	21	screen-matrices
Defining the Teratoma as a Model for Multi-lineage Human Development	PRJNA656958	GSE156170	Pool	Homo sapiens	NO	RNA	invivo	Organoid	Multiple teratoma cell types	Genetic	CRISPRKO	Inhibition	NO	Pass	38992	13776	57905	57905	15	15	screen-repool-matrices
Efficient combinatorial targeting of RNA transcripts in single cells with Cas13 RNA Perturb-seq	PRJNA883380	GSE213957	Pool	Homo sapiens	YES	RNA+Protein	invitro	Cell line	THP-1	Genetic	CRISPR RNAi	Inhibition	YES	Pass	30707	22922	20639	20639	28	28	THP-1
Exploring genetic interaction manifolds constructed from rich single-cell phenotypes	PRJNA551220	GSE133344	Pool	Homo sapiens	NO	RNA	invitro	Cell line	K562	Genetic	CRISPRa	Activation	YES	Pass	111668	109779	33694	33694	105	105	PRJNA551220
Functional single-cell genomics of human cytomegalovirus infection	PRJNA693896	GSE165291	Pool	Homo sapiens	NO	RNA	invitro	Primary cell	human foreskin fibroblasts	Genetic	CRISPRi	Inhibition	NO	Pass	35601	35390	33694	33694	53	53	CRISPRi_perturb_host
Genome-wide CRISPR Screens in Primary Human T Cells Reveal Key Regulators of Immune Function	PRJNA489369	GSE119450	Pool	Homo sapiens	NO	RNA	invitro	Primary cell	T cell	Genetic	CRISPRKO	Inhibition	NO	Pass	11105	5533	33694	33694	20	20	D1N
Genome-wide CRISPR Screens in Primary Human T Cells Reveal Key Regulators of Immune Function	PRJNA489369	GSE119450	Pool	Homo sapiens	NO	RNA	invitro	Primary cell	T cell	Genetic	CRISPRKO	Inhibition	NO	Pass	15829	6843	33694	33694	20	20	D1S
Genome-wide CRISPR Screens in Primary Human T Cells Reveal Key Regulators of Immune Function	PRJNA489369	GSE119450	Pool	Homo sapiens	NO	RNA	invitro	Primary cell	T cell	Genetic	CRISPRKO	Inhibition	NO	Pass	11486	5144	33694	33694	20	20	D2N
Genome-wide CRISPR Screens in Primary Human T Cells Reveal Key Regulators of Immune Function	PRJNA489369	GSE119450	Pool	Homo sapiens	NO	RNA	invitro	Primary cell	T cell	Genetic	CRISPRKO	Inhibition	NO	Pass	13816	7435	33694	33694	20	20	D2S
Genome-wide CRISPRi/a screens in human neurons link lysosomal failure to ferroptosis	PRJNA641125	GSE152988	Pool	Homo sapiens	NO	RNA	invitro	Cell line	iPSC derived neurons	Genetic	CRISPRa	Activation	NO	Pass	21193	15755	33538	33538	100	100	CRISPRa
Genome-wide CRISPRi/a screens in human neurons link lysosomal failure to ferroptosis	PRJNA641125	GSE152988	Pool	Homo sapiens	NO	RNA	invitro	Cell line	iPSC derived neurons	Genetic	CRISPRi	Inhibition	NO	Pass	32300	29852	33538	33538	184	184	CRISPRi
Global Analysis of Enhancer Targets Reveals Convergent Enhancer-Driven Regulatory Modules	PRJNA532921	GSE129837	Pool	Homo sapiens	NO	RNA	invitro	Cell line	K562	Genetic	CRISPRi	Inhibition	YES	Pass	106670	3001	58382	58382	518	2	K562-dCas9-KRAB_5K
High Dimensional Analysis Delineates Myeloid and Lymphoid Compartment Remodeling During Successful Immune Checkpoint Cancer Therapy	PRJNA488861	GSE119352	Array	Mus musculus	NO	RNA	invitro	Cell line	T3 murine methylcholanthrene (MCA)-induced sarcoma line	Drug	Drug treatment	Drug treatment	YES	Pass	14618	14602	27998	27998	2	2	PRJNA488861
Highly multiplexed single-cell RNA-seq by DNA oligonucleotide tagging of cellular proteins	CaltechDATA	CaltechDATA	Array	Mus musculus	NO	RNA	invitro	Primary cell	Neural stem cells	Drug	Drug treatment	Drug treatment	YES	Failed	20382	0	13256	13256	4	4	GPCTP_2019
High-throughput single-cell chromatin accessibility CRISPR screens enable unbiased identification of regulatory networks in cancer	PRJNA714243	GSE168851	Pool	Homo sapiens	NO	ATAC	invitro	Cell line	GM12878	Genetic	CRISPRi	Inhibition	YES	Failed	202970	0	59119004	59119004	41	41	GM_LargeScreen_Rep1
High-throughput single-cell chromatin accessibility CRISPR screens enable unbiased identification of regulatory networks in cancer	PRJNA714243	GSE168851	Pool	Homo sapiens	NO	ATAC	invitro	Cell line	GM12878	Genetic	CRISPRi	Inhibition	YES	Failed	181562	0	48144349	48144349	41	41	GM_LargeScreen_Rep2
High-throughput single-cell chromatin accessibility CRISPR screens enable unbiased identification of regulatory networks in cancer	PRJNA714243	GSE168851	Pool	Homo sapiens	NO	ATAC	invitro	Cell line	GM12878	Genetic	CRISPRi	Inhibition	YES	Failed	169157	0	40464896	40464896	41	41	GM_LargeScreen_Rep3
High-throughput single-cell chromatin accessibility CRISPR screens enable unbiased identification of regulatory networks in cancer	PRJNA714243	GSE168851	Pool	Homo sapiens	NO	ATAC	invitro	Cell line	GM12878	Genetic	CRISPRi	Inhibition	YES	Failed	159407	0	39772187	39772187	41	41	GM_LargeScreen_Rep4
High-throughput single-cell chromatin accessibility CRISPR screens enable unbiased identification of regulatory networks in cancer	PRJNA714243	GSE168851	Pool	Homo sapiens	NO	ATAC	invitro	Cell line	K562	Genetic	CRISPRi	Inhibition	YES	Failed	234383	0	81017763	81017763	41	41	K562_LargeScreen_Rep1
High-throughput single-cell chromatin accessibility CRISPR screens enable unbiased identification of regulatory networks in cancer	PRJNA714243	GSE168851	Pool	Homo sapiens	NO	ATAC	invitro	Cell line	K562	Genetic	CRISPRi	Inhibition	YES	Failed	251714	0	91107528	91107528	41	41	K562_LargeScreen_Rep2
High-throughput single-cell chromatin accessibility CRISPR screens enable unbiased identification of regulatory networks in cancer	PRJNA714243	GSE168851	Pool	Homo sapiens	NO	ATAC	invitro	Cell line	K562	Genetic	CRISPRi	Inhibition	YES	Failed	242225	0	84919089	84919089	41	41	K562_LargeScreen_Rep3
High-throughput single-cell chromatin accessibility CRISPR screens enable unbiased identification of regulatory networks in cancer	PRJNA714243	GSE168851	Pool	Homo sapiens	NO	ATAC	invitro	Cell line	K562	Genetic	CRISPRi	Inhibition	YES	Failed	252608	0	85155445	85155445	41	41	K562_LargeScreen_Rep4
High-throughput single-cell chromatin accessibility CRISPR screens enable unbiased identification of regulatory networks in cancer	PRJNA714243	GSE168851	Pool	Homo sapiens	NO	ATAC	invitro	Cell line	K562	Genetic	CRISPRi	Inhibition	YES	Failed	243671	0	85979370	85979370	41	41	K562_LargeScreen_Rep5
High-throughput single-cell chromatin accessibility CRISPR screens enable unbiased identification of regulatory networks in cancer	PRJNA714243	GSE168851	Pool	Homo sapiens	NO	ATAC	invitro	Cell line	K562	Genetic	CRISPRi	Inhibition	YES	Failed	247030	0	83989974	83989974	41	41	K562_LargeScreen_Rep6
High-throughput single-cell chromatin accessibility CRISPR screens enable unbiased identification of regulatory networks in cancer	PRJNA714243	GSE168851	Pool	Homo sapiens	NO	ATAC	invitro	Cell line	K562	Genetic	CRISPRi	Inhibition	YES	Failed	316200	0	125834048	125834048	2	2	K562_Pilot_Rep1
High-throughput single-cell chromatin accessibility CRISPR screens enable unbiased identification of regulatory networks in cancer	PRJNA714243	GSE168851	Pool	Homo sapiens	NO	ATAC	invitro	Cell line	K562	Genetic	CRISPRi	Inhibition	YES	Pass	246985	3921	98383211	133924	6	6	K562_TimeCourse_Day21
High-throughput single-cell chromatin accessibility CRISPR screens enable unbiased identification of regulatory networks in cancer	PRJNA714243	GSE168851	Pool	Homo sapiens	NO	ATAC	invitro	Cell line	K562	Genetic	CRISPRi	Inhibition	YES	Failed	288423	0	111187027	111187027	6	6	K562_TimeCourse_Day3
High-throughput single-cell chromatin accessibility CRISPR screens enable unbiased identification of regulatory networks in cancer	PRJNA714243	GSE168851	Pool	Homo sapiens	NO	ATAC	invitro	Cell line	K562	Genetic	CRISPRi	Inhibition	YES	Pass	248404	5178	91651618	149296	6	6	K562_TimeCourse_Day6
High-throughput single-cell chromatin accessibility CRISPR screens enable unbiased identification of regulatory networks in cancer	PRJNA714243	GSE168851	Pool	Homo sapiens	NO	ATAC	invitro	Cell line	K562	Genetic	CRISPRi	Inhibition	YES	Pass	236928	4124	87377236	133786	6	6	K562_TimeCourse_Day9
High-throughput single-cell chromatin accessibility CRISPR screens enable unbiased identification of regulatory networks in cancer	PRJNA714243	GSE168851	Pool	Homo sapiens	NO	ATAC	invitro	Cell line	MCF7	Genetic	CRISPRi	Inhibition	YES	Failed	216433	0	74104735	74104735	41	41	MCF7_LargeScreen_Rep1
High-throughput single-cell chromatin accessibility CRISPR screens enable unbiased identification of regulatory networks in cancer	PRJNA714243	GSE168851	Pool	Homo sapiens	NO	ATAC	invitro	Cell line	MCF7	Genetic	CRISPRi	Inhibition	YES	Failed	236956	0	82659006	82659006	41	41	MCF7_LargeScreen_Rep2
High-throughput single-cell chromatin accessibility CRISPR screens enable unbiased identification of regulatory networks in cancer	PRJNA714243	GSE168851	Pool	Homo sapiens	NO	ATAC	invitro	Cell line	MCF7	Genetic	CRISPRi	Inhibition	YES	Failed	233384	0	84797292	84797292	41	41	MCF7_LargeScreen_Rep3
High-throughput single-cell chromatin accessibility CRISPR screens enable unbiased identification of regulatory networks in cancer	PRJNA714243	GSE168851	Pool	Homo sapiens	NO	ATAC	invitro	Cell line	MCF7	Genetic	CRISPRi	Inhibition	YES	Failed	215041	0	71857423	71857423	41	41	MCF7_LargeScreen_Rep4
High-throughput single-cell functional elucidation of neurodevelopmental disease–associated genes reveals convergent mechanisms altering neuronal differentiation	PRJNA595864	GSE142078	Pool	Homo sapiens	NO	RNA	invitro	Cell line	LUHMES	Genetic	CRISPRi	Inhibition	NO	Pass	14473	8830	33694	33694	14	14	PRJNA595864
Identifying transcriptional programs underlying cancer drug response with TraCe-seq	E-MTAB-10698	E-MTAB-10698	Array	Homo sapiens	NO	RNA	invitro	Cell line	PC9	Drug	Drug treatment	Drug treatment	NO	Pass	42277	18654	45066	45066	2	2	E-MTAB-10698
In vivo Perturb-Seq reveals neuronal and glial abnormalities associated with autism risk genes	PRJNA663571	GSE157977	Pool	Mus musculus	NO	RNA	invivo	Organoid	Brain	Genetic	CRISPRKO	Inhibition	NO	Pass	34939	25187	27998	27998	38	38	sample1-18
Mapping Cellular Reprogramming via Pooled Overexpression Screens with Paired Fitness and Single Cell RNA-Sequencing Readout	PRJNA419230	GSE107185	Pool	Homo sapiens	NO	RNA	invitro	Cell line	hPSC	Genetic	ORF overexpression	Activation	YES	Pass	24672	10948	33694	33694	60	60	extend_61
Mapping Cellular Reprogramming via Pooled Overexpression Screens with Paired Fitness and Single Cell RNA-Sequencing Readout	PRJNA419230	GSE107185	Pool	Homo sapiens	NO	RNA	invitro	Cell line	hPSC	Genetic	ORF overexpression	Activation	YES	Pass	35565	12985	33694	33694	14	14	pilot_14
Mapping information-rich genotype-phenotype landscapes with genome-scale Perturb-seq	PRJNA831566	PRJNA831566	Pool	Homo sapiens	NO	RNA	invitro	Cell line	K562	Genetic	CRISPRi	Inhibition	NO	Pass	278422	276889	7672	7672	1816	1741	K562_essential
Mapping information-rich genotype-phenotype landscapes with genome-scale Perturb-seq	PRJNA831566	PRJNA831566	Pool	Homo sapiens	NO	RNA	invitro	Cell line	K562	Genetic	CRISPRi	Inhibition	NO	Pass	1476843	1473778	7430	7430	7282	7131	K562_GW
Mapping information-rich genotype-phenotype landscapes with genome-scale Perturb-seq	PRJNA831566	PRJNA831566	Pool	Homo sapiens	NO	RNA	invitro	Cell line	RPE1	Genetic	CRISPRi	Inhibition	NO	Pass	205658	199367	7975	7975	2026	1693	RPE1_essential
Massively multiplex chemical transcriptomics at single-cell resolution	PRJNA587707	GSE139944	Array	Homo sapiens	NO	RNA	invitro	Cell line	A549	Drug	Drug treatment	Drug treatment	NO	Pass	24262	18117	58347	58347	4	4	sciPlex2
Massively multiplex chemical transcriptomics at single-cell resolution	PRJNA587707	GSE139944	Array	Homo sapiens	NO	RNA	invitro	Cell line	A549	Drug	Drug treatment	Drug treatment	NO	Pass	244281	244117	110983	110983	188	188	sciPlex3_A549
Massively multiplex chemical transcriptomics at single-cell resolution	PRJNA587707	GSE139944	Array	Homo sapiens	NO	RNA	invitro	Cell line	K562	Drug	Drug treatment	Drug treatment	NO	Pass	173652	173142	110983	110983	188	188	sciPlex3_K562
Massively multiplex chemical transcriptomics at single-cell resolution	PRJNA587707	GSE139944	Array	Homo sapiens	NO	RNA	invitro	Cell line	MCF7	Drug	Drug treatment	Drug treatment	NO	Pass	344862	344663	110983	110983	188	188	sciPlex3_MCF7
Massively multiplex chemical transcriptomics at single-cell resolution	PRJNA587707	GSE139944	Array	Homo sapiens	NO	RNA	invitro	Cell line	A549	Drug	Drug treatment	Drug treatment	NO	Pass	49325	11764	58347	58347	14	14	sciPlex4_A549
Massively multiplex chemical transcriptomics at single-cell resolution	PRJNA587707	GSE139944	Array	Homo sapiens	NO	RNA	invitro	Cell line	MCF7	Drug	Drug treatment	Drug treatment	NO	Pass	49072	11684	58347	58347	14	14	sciPlex4_MCF7
Massively parallel phenotyping of coding variants in cancer with Perturb-seq	PRJNA679579	GSE161824	Pool	Homo sapiens	NO	RNA	invitro	Cell line	A549	Genetic	CRISPR base editing	Mutation	NO	Pass	137743	99230	24491	24491	97	97	KRAS
Massively parallel phenotyping of coding variants in cancer with Perturb-seq	PRJNA679579	GSE161824	Pool	Homo sapiens	NO	RNA	invitro	Cell line	A549	Genetic	CRISPR base editing	Mutation	NO	Pass	125680	92037	24868	24868	98	98	TP53
Multimodal pooled Perturb-CITE-seq screens in patient models define mechanisms of cancer immune evasion	Perturb-CITE-seq	Perturb-CITE-seq	Pool	Homo sapiens	YES	RNA+Protein	invivo	Cell line	melanoma cell	Genetic	CRISPRKO	Inhibition	YES	Pass	218331	128395	23712	23712	248	241	Perturb-CITE-seq
Multiplexed detection of proteins, transcriptomes, clonotypes and CRISPR perturbations in single cells	PRJNA521522	GSE126310	Pool	Homo sapiens	YES	RNA+Protein	invitro	Cell line	K562	Genetic	CRISPRi	Inhibition	NO	Pass	7343	5948	32738	32738	4	4	K
Multiplexed Engineering and Analysis of Combinatorial Enhancer Activity in Single Cells	PRJNA322853	GSE81884	Pool	Homo sapiens	NO	RNA	invitro	Cell line	K562	Genetic	CRISPRi	Inhibition	YES	Pass	13624	3137	51097	51097	81	53	15SE_71HS
Multiplexed Engineering and Analysis of Combinatorial Enhancer Activity in Single Cells	PRJNA322853	GSE81884	Pool	Homo sapiens	NO	RNA	invitro	Cell line	K562	Genetic	CRISPRi	Inhibition	YES	Pass	10518	2227	51097	51097	11	11	TAD2_SE2
Multiplexed single-cell transcriptional response profiling to define cancer vulnerabilities and therapeutic mechanism of action	MIX-Seq	MIX-Seq	Array	Homo sapiens	NO	RNA	invitro	Cell line	cancer cell lines	Drug	Drug treatment	Drug treatment	NO	Pass	24500	18626	32738	32738	3	3	expt1
Multiplexed single-cell transcriptional response profiling to define cancer vulnerabilities and therapeutic mechanism of action	MIX-Seq	MIX-Seq	Array	Homo sapiens	NO	RNA	invitro	Cell line	cancer cell lines	Drug	Drug treatment	Drug treatment	NO	Pass	37856	23401	32738	32738	8	8	expt10
Multiplexed single-cell transcriptional response profiling to define cancer vulnerabilities and therapeutic mechanism of action	MIX-Seq	MIX-Seq	Array	Homo sapiens	NO	RNA	invitro	Cell line	cancer cell lines	Genetic	CRISPRKO	Inhibition	NO	Failed	28165	0	32738	32738	3	3	expt2
Multiplexed single-cell transcriptional response profiling to define cancer vulnerabilities and therapeutic mechanism of action	MIX-Seq	MIX-Seq	Array	Homo sapiens	NO	RNA	invitro	Cell line	cancer cell lines	Drug	Drug treatment	Drug treatment	NO	Pass	72326	68581	32738	32738	4	4	expt3
On the design of CRISPR-based single-cell molecular screens	PRJNA428344	GSE108699	Pool	Homo sapiens	NO	RNA	invitro	Cell line	MCF10a	Genetic	CRISPRi	Inhibition	YES	Pass	5879	4640	32738	32738	29	29	Dox
On the design of CRISPR-based single-cell molecular screens	PRJNA428344	GSE108699	Pool	Homo sapiens	NO	RNA	invitro	Cell line	MCF10a	Genetic	CRISPRi	Inhibition	YES	Pass	6128	4931	32738	32738	29	29	Mock
Optimal-transport analysis of single-cell gene expression identifies developmental trajectories in reprogramming	PRJNA505909	GSE122662	Array	Mus musculus	NO	RNA	invitro	Primary cell	MEF	Drug	Drug treatment	Drug treatment	NO	Pass	96680	91946	27998	27207	1	1	PRJNA505909
Perturb-Seq: Dissecting Molecular Circuits with Scalable Single-Cell RNA Profiling of Pooled Genetic Screens	PRJNA354362	GSE90063	Pool	Mus musculus	NO	RNA	invitro	Cell line	BMDC	Genetic	CRISPRi	Inhibition	YES	Pass	33063	21395	17515	17515	24	24	dc_0hr
Perturb-Seq: Dissecting Molecular Circuits with Scalable Single-Cell RNA Profiling of Pooled Genetic Screens	PRJNA354362	GSE90063	Pool	Mus musculus	NO	RNA	invitro	Cell line	BMDC	Genetic	CRISPRi	Inhibition	YES	Pass	32777	21645	17775	17775	24	24	dc_3hr
Perturb-Seq: Dissecting Molecular Circuits with Scalable Single-Cell RNA Profiling of Pooled Genetic Screens	PRJNA354362	GSE90063	Pool	Homo sapiens	NO	RNA	invitro	Cell line	K562	Genetic	CRISPRi	Inhibition	YES	Pass	25971	20926	22783	22783	13	13	k562_ccycle
Perturb-Seq: Dissecting Molecular Circuits with Scalable Single-Cell RNA Profiling of Pooled Genetic Screens	PRJNA354362	GSE90063	Pool	Homo sapiens	NO	RNA	invitro	Cell line	K562	Genetic	CRISPRi	Inhibition	YES	Pass	19268	15448	21713	21713	10	10	k562_tfs_13
Perturb-Seq: Dissecting Molecular Circuits with Scalable Single-Cell RNA Profiling of Pooled Genetic Screens	PRJNA354362	GSE90063	Pool	Homo sapiens	NO	RNA	invitro	Cell line	K562	Genetic	CRISPRi	Inhibition	YES	Pass	33013	26602	23111	23111	10	10	k562_tfs_7
Perturb-Seq: Dissecting Molecular Circuits with Scalable Single-Cell RNA Profiling of Pooled Genetic Screens	PRJNA354362	GSE90063	Pool	Homo sapiens	NO	RNA	invitro	Cell line	K562	Genetic	CRISPRi	Inhibition	YES	Pass	51898	48096	23529	23529	10	10	k562_tfs_highmoi
Pooled CRISPR screening with single-cell transcriptome readout	PRJNA358686	GSE92872	Pool	Homo sapiens	NO	RNA	invitro	Cell line	Jurkat cells	Genetic	CRISPRi	Inhibition	NO	Pass	5905	5752	36722	36722	32	31	Jurkat_TCR
Pooled Knockin Targeting for Genome Engineering of Cellular Immunotherapies	PRJNA600416	GSE143417	Pool	Homo sapiens	NO	RNA	invitro	Primary cell	T cell	Genetic	CRISPR knock in	Activation	YES	Pass	25671	6084	20953	20953	22	22	invitro_Stim
Pooled Knockin Targeting for Genome Engineering of Cellular Immunotherapies	PRJNA600416	GSE143417	Pool	Homo sapiens	NO	RNA	invitro	Primary cell	T cell	Genetic	CRISPR knock in	Activation	YES	Pass	20895	7888	20953	20953	22	22	invitro_TGFB
Pooled Knockin Targeting for Genome Engineering of Cellular Immunotherapies	PRJNA600416	GSE143417	Pool	Homo sapiens	NO	RNA	invivo	Primary cell	T cell	Genetic	CRISPR knock in	Activation	YES	Pass	15550	2877	20895	20895	22	22	invivo
PTPN2 regulates the generation of exhausted CD8+ T cell subpopulations and restrains tumor immunity	PRJNA554074	GSE134139	Array	Mus musculus	NO	RNA	invitro	Primary cell	T cell	Genetic	CRISPRKO	Inhibition	NO	Pass	7494	7352	27998	27998	1	1	PTPN2
Scalable, multimodal profiling of chromatin accessibility, gene expression, and protein levels in single cells	PRJNA658075	GSE156478	Array	Homo sapiens	NO	ATAC	invitro	Primary cell	T cell	Genetic	CRISPRKO	Inhibition	YES	Pass	10018	5816	115217	115217	5	5	PRJNA658075
Single-Cell RNA-Sequencing-Based CRISPRi Screening Resolves Molecular Drivers of Early Human Endoderm Development	PRJNA524331	GSE127202	Array	Homo sapiens	NO	RNA	invitro	Cell line	hESC	Genetic	CRISPRi	Inhibition	NO	Pass	17234	15769	26365	26365	50	47	PRJNA524331
Single-cell transcriptional changes associated with drug tolerance and response to combination therapies in cancer	PRJNA628589	GSE149383	Array	Homo sapiens	NO	RNA	invitro	Cell line	PC9	Drug	Drug treatment	Drug treatment	NO	Pass	24563	15235	63678	63678	1	1	GSE134836
Single-cell transcriptional changes associated with drug tolerance and response to combination therapies in cancer	PRJNA628589	GSE149383	Array	Homo sapiens	NO	RNA	invitro	Cell line	M14	Drug	Drug treatment	Drug treatment	NO	Pass	12291	8261	19148	19148	1	1	GSE134838
Single-cell transcriptional changes associated with drug tolerance and response to combination therapies in cancer	PRJNA628589	GSE149383	Array	Homo sapiens	NO	RNA	invitro	Cell line	PC9	Drug	Drug treatment	Drug treatment	NO	Pass	6508	2874	14270	14270	1	1	GSE134839
Single-cell transcriptional changes associated with drug tolerance and response to combination therapies in cancer	PRJNA628589	GSE149383	Array	Homo sapiens	NO	RNA	invitro	Cell line	PC9	Drug	Drug treatment	Drug treatment	NO	Pass	28719	5402	14952	14952	1	1	GSE134841
Single-cell transcriptional changes associated with drug tolerance and response to combination therapies in cancer	PRJNA628589	GSE149383	Array	Homo sapiens	NO	RNA	invitro	Cell line	PC9	Drug	Drug treatment	Drug treatment	NO	Pass	26600	2918	17565	17565	1	1	GSE149214
Single-cell transcriptional changes associated with drug tolerance and response to combination therapies in cancer	PRJNA628589	GSE149383	Array	Homo sapiens	NO	RNA	invitro	Cell line	PC9	Drug	Drug treatment	Drug treatment	YES	Failed	37364	0	17068	17068	3	3	GSE149215
Single-cell transcriptional changes associated with drug tolerance and response to combination therapies in cancer	PRJNA628589	GSE149383	Array	Homo sapiens	NO	RNA	invitro	Cell line	PC9	Drug	Drug treatment	Drug treatment	NO	Pass	119071	9268	17820	17820	2	2	GSE160244
Systematic Immunotherapy Target Discovery Using Genome-Scale In Vivo CRISPR Screens in CD8 T Cells	PRJNA549582	GSE132959	Array	Mus musculus	NO	RNA	invivo	Primary cell	T cell	Genetic	CRISPRKO	Inhibition	NO	Failed	601	0	27998	27998	1	1	TCell1_nonorm
Targeted Perturb-seq enables genome-scale genetic screens in single cells	PRJNA559094	GSE135497	Pool	Homo sapiens	NO	RNA	invitro	Cell line	K562	Genetic	CRISPRi	Inhibition	NO	Pass	8979	8330	973	973	14	14	L1000
Targeted Perturb-seq enables genome-scale genetic screens in single cells	PRJNA559094	GSE135497	Pool	Homo sapiens	NO	RNA	invitro	Cell line	K562	Genetic	CRISPRi	Inhibition	NO	Pass	18953	17449	74	74	14	14	REDESIGN
Targeted Perturb-seq enables genome-scale genetic screens in single cells	PRJNA559094	GSE135497	Pool	Homo sapiens	NO	RNA	invitro	Cell line	K562	Genetic	CRISPRi	Inhibition	YES	Pass	120310	69664	82	82	3073	1382	SCREEN_chr11
Targeted Perturb-seq enables genome-scale genetic screens in single cells	PRJNA559094	GSE135497	Pool	Homo sapiens	NO	RNA	invitro	Cell line	K562	Genetic	CRISPRi	Inhibition	YES	Pass	112260	37702	72	72	4086	850	SCREEN_chr8
Targeted Perturb-seq enables genome-scale genetic screens in single cells	PRJNA559094	GSE135497	Pool	Homo sapiens	NO	RNA	invitro	Cell line	K562	Genetic	CRISPRi	Inhibition	NO	Pass	21977	20307	74	74	14	14	TAP_DIFFEX
Targeted Perturb-seq enables genome-scale genetic screens in single cells	PRJNA559094	GSE135497	Pool	Homo sapiens	NO	RNA	invitro	Cell line	K562	Genetic	CRISPRi	Inhibition	NO	Pass	38024	33304	17192	17192	14	14	WTX_DIFFEX
Ultra-high throughput single-cell RNA sequencing by combinatorial fluidic indexing	PRJNA713314	GSE168620	Array	Homo sapiens	NO	RNA	invitro	Cell line	Jurkat cells	Genetic	CRISPRKO	Inhibition	NO	Pass	10712770	9388	25904	20954	20	20	stimulated
Ultra-high throughput single-cell RNA sequencing by combinatorial fluidic indexing	PRJNA713314	GSE168620	Array	Homo sapiens	NO	RNA	invitro	Cell line	Jurkat cells	Genetic	CRISPRKO	Inhibition	NO	Pass	9515421	8305	25904	20954	20	20	unstimulated
